# The inositol pyrophosphate 5-InsP7 promotes DNA repair by disrupting RAD51 binding to the C-terminus of BRCA2

**DOI:** 10.64898/2026.05.10.723974

**Authors:** Shubhra Ganguli, Rashna Bhandari

## Abstract

The inositol pyrophosphate 5-InsP_7_, composed of an inositol ring substituted with five monophosphates and one diphosphate, modulates diverse cellular functions by protein pyrophosphorylation, during which its β-phosphate moiety is transferred to a pre-phosphorylated serine residue on the target protein. In mammals, the synthesis of 5-InsP_7_ from its precursor InsP_6_ is catalyzed by a family of enzymes called IP6Ks. We report that during recovery from genotoxic stress, cells lacking the IP6K isoform IP6K1 exhibit prolonged persistence of DNA damage foci marked by the homologous recombination repair protein RAD51. Expression of catalytically active but not inactive IP6K1 reverses this defect, implying that 5-InsP_7_ supports the dissolution of RAD51 foci. Upon DNA damage, we observe an increase in IP6K1 activity, contingent on its phosphorylation by the protein kinases CK2 and CDK1. IP6K1 is recruited to sites of DNA damage, and interacts with RAD51, CDK1, and the C-terminal domain (CTD) of BRCA2. Disruption of binding between RAD51 and BRCA2-CTD is known to support the disassembly of RAD51 foci. We show that 5-InsP_7_ can pyrophosphorylate RAD51, and that the presence of 5-InsP_7_ diminishes RAD51 binding to BRCA2-CTD. Our findings provide a mechanism by which 5-InsP_7_ synthesized by IP6K1 facilitates the removal of RAD51 from sites of DNA repair.

**Summary statement:** Inositol hexakisphosphate kinase 1, an enzyme that catalyses the synthesis of the inositol pyrophosphate 5-InsP_7_, localises to DNA double strand breaks, and engages in interactions with proteins involved in homologous recombination (HR)-mediated DNA repair. 5-InsP_7_ disrupts the interaction between RAD51 and the C-terminus of BRCA2, promoting dislodgement of RAD51 from DNA damage sites post-repair.
