## Supplementary_Tables_S1-S6 for "The inositol pyrophosphate 5-InsP7 promotes DNA repair by disrupting RAD51 binding to the C-terminus of BRCA2"

### Sheet: Table_S1_DNA_damage_agents 
Table S1: DNA damage causing agents
Name	Concentration and duration of treatment	Manufacturing company	Catalog number
Mitomycin C (MMC)	0.5 µM, 18 h	Merck	M4287
Neocarzinostatin	200 µg/ml, 30 min	Merck	N9162
Phleomycin	10 µM, 1 h	Merck	P9564
IP6K inhibitor
TNP	10 µM, 16 h	Merck	T3955

### Sheet: Table_S2_Protein_Kinases
Table S2: Protein kinases used for phosphorylation assays
Name	Amount used per reaction	Manufacturing company	Catalog number
Casein Kinase II (CK2)	250 units	New England Biolabs	P6010
Cyclin-dependent kinase + Cyclin B1 (CDK1-CCNB1)	100 ng	Abcam	ab104618
Polo-like kinase 1 (PLK1)	100 ng	Abcam	ab51426

### Sheet: Table_S3_Antibodies
Table S3: Antibodies used in the study
Name	Dilution used*	Host	Clonality	Company	Catalog number
Primary antibodies
IP6K1	IF 1:400	Rabbit	Polyclonal	Merck	HPA040825
	IB 1:4000
	IP 1 µg	Rabbit	Polyclonal	Genetex	GTX103949
	IB 1:4000
	IB 1:4000	Mouse	Monoclonal	Santa Cruz	sc-376290
FLAG	IB 1:10000	Mouse	Monoclonal	Merck	F1804
	IF 1:500
	ChIP 2 µg
GFP	IB 1:7000	Rabbit	Polyclonal	Thermo Fisher Scientific	A11122
	IP 2 µg
	IB 1:8000	Rabbit	Polyclonal	Abcam	ab290
c-Myc	IB 1:10000	Mouse	Monoclonal	Merck	M4439
	IP 1 µg
GAPDH	IB 1:10000	Mouse	Monoclonal	Merck	G8795
	IB 1:10000	Mouse	Monoclonal	Abcam	ab8245
α-TUBULIN	IB 1:10000	Mouse	Monoclonal	Merck	T9026
6XHis	IB 1:10000	Mouse	Monoclonal	Abcam	ab18184
γH2AX	IF 1:400	Mouse	Monoclonal	Abcam	ab26350
	IB 1:4000
	IB 1:4000	Rabbit	Polyclonal	Abcam	ab2893
RAD51	IF 1:300	Rabbit	Polyclonal	Merck	PC130
	IB 1:3500
CDK1	IB 1:4000	Rabbit	Polyclonal	Abcam	ab32384
* The antibody dilution / amount used for immunofluorescence (IF), immunoblotting (IB) or immunoprecipitation (IP) are indicated.
Secondary antibodies	Dilution used	Host	Clonality	Company	Catalog number
Anti-Mouse IgG (H+L) HRP	1:10000	Goat	Polyclonal	Southern Biotech	1031-05
Anti-Rabbit IgG (H+L) HRP	1:10000	Goat	Polyclonal	Southern Biotech	4010-05
Anti Mouse IgG (H+L), Alexa 488	1:700	Goat	Polyclonal	Thermo Fisher Scientific	A-11029
Anti Mouse IgG (H+L), Alexa 568	1:700	Goat	Polyclonal	Thermo Fisher Scientific	A-11031
Anti Rabbit IgG (H+L), Alexa 488	1:700	Goat	Polyclonal	Thermo Fisher Scientific	A-11034
Anti Rabbit IgG (H+L), Alexa 555	1:700	Goat	Polyclonal	Thermo Fisher Scientific	A-21429
Anti Rabbit IgG (H+L), Alexa 568	1:700	Goat	Polyclonal	Thermo Fisher Scientific	A-11011
Peroxidase IgG fraction anti Mouse, Light chain	1:5000	Goat	Polyclonal	Jackson ImmunoResearch	115-035-174
Peroxidase IgG fraction anti Rabbit, Light chain	1:5000	Mouse	Monoclonal	Jackson ImmunoResearch	211-032-171
TrueBlot anti Mouse IgG HRP	1:2500	Rat	Monoclonal	Rockland	18-8817-31
TrueBlot anti Rabbit IgG HRP	1:2500	Mouse	Monoclonal	Rockland	18-8816-31

### Sheet: Table_S4_Plasmids
Table S4: Plasmids used in the study
Bacterial expression
Protein	Plasmid	Source
6XHis-IP6K1	pTrcHis B mIp6k1	Gift from Dr. Solomon H. Snyder (Johns Hopkins University School of Medicine, Baltimore, USA)
6XHis-I6KA	pET-15b EhI6KA	Gift from Dr. Dorothea Fiedler (Leibniz-Forschungsinstitut für Molekulare Pharmakologie, Berlin, Germany)
6XHis-RAD51 FL (1-339)	pET-28b hRAD51 F.L	Gift from Dr. Sagar Sengupta (National Institute of Immunonology, Delhi, India)
GST-RAD51 FL (1-339)	pGEX-6P-2 hRAD51 F.L	This study [original plasmid GST RAD51 pGex4T1 was a gift from Dr. Sagar Sengupta (National Institute of Immunonology, Delhi, India)]
GST-RAD51 (1-98)	pGEX-6P-2 hRAD51 (1-98)	This study
GST-RAD51 (99-339)	pGEX-6P-2 hRAD51 (99-339)	This study
GST-RAD51 (21-98)	pGEX-6P-2 hRAD51 (21-98)	This study
GST-RAD51 (21-339)	pGEX-6P-2 hRAD51 (21-339)	This study
GST-RAD51 FL (T13A)	pGEX-6P-2 hRAD51 F.L (T13A)	This study
GST-RAD51 FL (S14A)	pGEX-6P-2 hRAD51 F.L (S14A)	This study
GST-RAD51 FL (S19A)	pGEX-6P-2 hRAD51 F.L (S19A)	This study
GST-RAD51 (1-98) (T13A)	pGEX-6P-2 hRAD51 (1-98) (T13A)	This study
GST-RAD51 (1-98) (S14A)	pGEX-6P-2 hRAD51 (1-98) (S14A)	This study
GST-BRCA2-CTD (C-terminal domain) (Human BRCA2 D3260-I3418)	pGEX-4T-3 hBRCA2 (B2-9)	Gift from Dr. Ashok Venkitaraman (University of Cambridge, UK)
GST-CDK1	pGEX-6P-2 hCDK1	This study
GST-IP6K1 FL (1-441)	pGEX-6P-2 hIP6K1 F.L	This study
GST-IP6K1 N-lobe	pGEX-6P-2 hIP6K1 N-lobe	This study
GST-IP6K1 C-lobe	pGEX-6P-2 hIP6K1 C-lobe	This study
GST-IP6K1 IDR-1	pGEX-6P-2 hIP6K1 IDR-1	This study
GST-IP6K1 IDR-2	pGEX-6P-2 hIP6K1 IDR-2	This study
GST-IP6K1 S125A	pGEX-6P-2 hIP6K1 S125A	This study
GST-IP6K1 S127A	pGEX-6P-2 hIP6K1 S127A	This study
GST-IP6K1 S129A	pGEX-6P-2 hIP6K1 S129A	This study
GST-IP6K1 S139A	pGEX-6P-2 hIP6K1 S139A	This study
GST-IP6K1 T142A	pGEX-6P-2 hIP6K1 T142A	This study
GST-IP6K1 S146A	pGEX-6P-2 hIP6K1 S146A	This study
GST-IP6K1 S389A	pGEX-6P-2 hIP6K1 S389A	This study
GST-IP6K1 (Δ100-172)	pGEX-6P-2 hIP6K1 (Δ100-172)	This study
GST-IP6K1 (Δ111-160)	pGEX-6P-2 hIP6K1 (Δ111-160)	This study
GST-IP6K1 (Δ118-129)	pGEX-6P-2 hIP6K1 (Δ118-129)	This study
GST-IP6K1 (Δ137-160)	pGEX-6P-2 hIP6K1 (Δ137-160)	This study
Mammalian expression
Protein	Plasmid	Source
SFB-IP6K1	pMH-SFB mIp6k1	Shah and Bhandari, 2021
SFB-IP6K1 K226A/S334A (inactive)	pMH-SFB mIp6k1 K226A/S334A	This study
GFP-IP6K1	pGFPC1-GFP mIp6k1	Gift from Dr. Solomon H. Snyder (Johns Hopkins University School of Medicine, Baltimore, USA)
GFP-IP6K1 K226/S334A (inactive)	pMH-GFP-mIp6k1 K226A/S334A	This study
SFB-IP6K1	pMH-SFB-hIP6K1	Hamid et al., 2024
SFB-IP6K1 K226A (inactive)	pMH-SFB-IP6K1 K226A	This study
SFB-IP6K1 (Δ118-129)	pMH-SFB-hIP6K1 (Δ118-129)	This study
SFB-IP6K1 (Δ137-160)	pMH-SFB-hIP6K1 (Δ137-160)	This study
BRCA2-CTD (C-terminal domain)- c-Myc (Human BRCA2 D3260-I3418)	pEFMN-hBRCA2-CTD	Gift from Dr. Ashok Venkitaraman (University of Cambridge, UK)
SFB-RAD51	pMH-SFB-hRAD51	This study
SFB-RAD51 T13A	pMH-SFB-hRAD51 T13A	This study
SFB-RAD51 S14A	pMH-SFB-hRAD51 S14A	This study
References
Shah, A., and Bhandari, R. (2021). IP6K1 upregulates the formation of processing bodies by influencing protein-protein interactions on the mRNA cap. J Cell Sci, 134(24): jcs259117.
Hamid, A., Ladke, J. S., Shah, A., Ganguli, S., Pal, M., Singh, A., and Bhandari, R. (2024). Interaction with IP6K1 supports pyrophosphorylation of substrate proteins by the inositol pyrophosphate 5-InsP7. Biosci Rep, 44(10): BSR20240792.

### Sheet: Table_S5_Primers
Table S5: Primers used in the study
Bacterial expression
cDNA cloned	Plasmid	Primer sequence (5’-3’)	Restriction sites	Description	Template plasmid	Source
hIP6K1 FL (1-441)	pGex-6P-2 hIP6K1 FL	Fp: ACTGCGGGATCCTGTGTTTGTCAAACCATGGAAG	BamHI	Standard cloning	pcDNA 3.1(+) hIP6K1-V5	This study
		Rp: CACACTCGAGCTACTGGTTCTCGTCCCGCATCTGTTC	XhoI
hIP6K1 N-lobe	pGex-6P-2 hIP6K1 N-lobe	Fp: ACTGCGGGATCCAGCATGATGCGTTACGACGATC	BamHI	Standard cloning	pcDNA 3.1(+) hIP6K1-V5	This study
		Rp: CACACTCGAGGTGGTGCACCACGTTCTCAAGCAG	XhoI
hIP6K1 C-lobe	pGex-6P-2 hIP6K1 C-lobe	Fp: ACTGCGGGATCCTTCAAGTACCCCTGCGTGTTGGAC	BamHI	Standard cloning	pcDNA 3.1(+) hIP6K1-V5	This study
		Rp: CACACTCGAGCTACTGGTTCTCGTCCCGCATCTGTTC	XhoI
hIP6K1 IDR-1	pGex-6P-2 hIP6K1 IDR-1	Fp: ACTGCGGGATCCTACAAAGGCGTGGTATCTGTCTG	BamHI	Standard cloning	pcDNA 3.1(+) hIP6K1-V5	This study
		Rp: CACACTCGAGACTGTTGCCATCTAGCATCTGG	XhoI
hIP6K1 IDR-2	pGex-6P-2 hIP6K1 IDR-2	Fp: ACTGCGGGATCCTGCCGGGCTGAGTCCTGCCTG	BamHI	Standard cloning	pcDNA 3.1(+) hIP6K1-V5	This study
		Rp: CACACTCGAGCTCGGGGCTGGTGTTGCTGGG	XhoI
hIP6K1 (Δ100-172)	pGex-6P-2 hIP6K1 (Δ100-172)	Fragment 1 Fp: CCGGGTCGACCATGTGTGTTTGTCAAACCATGGAAGTGG	SalI	Overlap extension	pcDNA 3.1(+) hIP6K1-V5	This study
		Fragment 1 Rp: CTGATCTTCTCAGAACTCAAACTTTCCACATAAGGATAGG
		Fragment 2 Fp: CCTATCCTTATGTGGAAAGTTTGAGTTCTGAGAAGATCAG
		Fragment 2 Rp: CGATGCGGCCGCCTACTGGTTCTCGTCCCGCATCTGTTCC	NotI
hIP6K1 (Δ111-160)	pGex-6P-2 hIP6K1 (Δ111-160)	Fragment 1 Fp: CCGGGTCGACCATGTGTGTTTGTCAAACCATGGAAGTGG	SalI	Overlap extension	pcDNA 3.1(+) hIP6K1-V5	This study
		Fragment 1 Rp: CTAGCATCTGGAAAGGGACCTCCCGTTCTGTTGTGTCATCCTG
		Fragment 2 Fp: CAGGATGACACAACAGAACGGGAGGTCCCTTTCCAGATGCTAG
		Fragment 2 Rp: CGATGCGGCCGCCTACTGGTTCTCGTCCCGCATCTGTTCC	NotI
hIP6K1 (Δ118-129)	pGex-6P-2 hIP6K1 (Δ118-129)	Fragment 1 Fp: CCGGGTCGACCATGTGTGTTTGTCAAACCATGGAAGTGG	SalI	Overlap extension	pcDNA 3.1(+) hIP6K1-V5	This study
		Fragment 1 Rp: GGCTTTCTCCTCCTTGTGGTCGTGTTTGCGCCGAGGTTGC
		Fragment 2 Fp: GCAACCTCGGCGCAAACACGACCACAAGGAGGAGAAAGCC
		Fragment 2 Rp: CGATGCGGCCGCCTACTGGTTCTCGTCCCGCATCTGTTCC	NotI
hIP6K1 (Δ137-160)	pGex-6P-2 hIP6K1 (Δ137-160)	Fragment 1 Fp: CCGGGTCGACCATGTGTGTTTGTCAAACCATGGAAGTGG	SalI	Overlap extension	pcDNA 3.1(+) hIP6K1-V5	This study
		Fragment 1 Rp: GCATCTGGAAAGGGACCTCGGCTTTCTCCTCCTTGTGGTC
		Fragment 2 Fp: GACCACAAGGAGGAGAAAGCCGAGGTCCCTTTCCAGATGC
		Fragment 2 Rp: CGATGCGGCCGCCTACTGGTTCTCGTCCCGCATCTGTTCC	NotI
hCDK1	pGEX-6P-2 hCDK1	Fp: GCCGGATCCATGGAAGATTATACCAAAATAGAGAAAATTGG	BamHI	Standard cloning	pUHD CDK1 WT HA was a gift from Greg Enders (Addgene plasmid # 27652)	This study
		Rp: GCCGTCGACCTACATCTTCTTAATCTGATTGTCCAAATC	SalI
hRAD51 FL (1-339)	pGEX-6P-2 hRAD51 FL	Fp: GCCGGATCCATGGCAATGCAGATGCAGCTTGAA	BamHI	Standard cloning	pGEX-4T-1 hRAD51 (gift from Dr. Sagar Sengupta, National Institute of Immunonology, Delhi, India)	This study
		Rp: CGCGTCGACTCAGTCTTTGGCATCTCCCACTCCATC	SalI
hRAD51 FL (1-98)	pGEX-6P-2 hRAD51 (1-98)	Fp: GCCGGATCCATGGCAATGCAGATGCAGCTTGAA	BamHI	Standard cloning	pGEX-6P-2 hRAD51 F.L	This study
		Rp: GCCGTCGACTTACTCTGACCGCCTTTGGTGGA	SalI
hRAD51 (99-339)	pGEX-6P-2 hRAD51 (99-339)	Fp: GCCGGATCCATCATACAGATTACTACTGGCTCCAAAGAGCTT	BamHI	Standard cloning	pGEX-6P-2 hRAD51 F.L	This study
		Rp: CGCGTCGACTCAGTCTTTGGCATCTCCCACTCCATC	SalI
hRAD51 (21-98)	pGEX-6P-2 hRAD51 (21-98)	Fp: GCAGCGGATCCGGCCCACAACCCATTTCACGG	BamHI	Standard cloning	pGEX-6P-2 hRAD51 F.L	This study
		Rp: GCCGTCGACTTACTCTGACCGCCTTTGGTGGA	SalI
hRAD51 (21-339)	pGEX-6P-2 hRAD51 (21-339)	Fp: GCAGCGGATCCGGCCCACAACCCATTTCACGG	BamHI	Standard cloning	pGEX-6P-2 hRAD51 F.L	This study
		Rp: GCCGTCGACTCAGTCTTTGGCATCTCCCACTC	SalI
hRAD51 FL (1-339) (T13A)	pGEX-6P-2 hRAD51 FL (T13A)	Fp: CTTGAAGCAAATGCAGATGCTTCAGTGGAAGAAGAAAGCTTTGGC		Site directed mutagenesis (Stratagene)	pGEX-6P-2 hRAD51 F.L	This study
hRAD51 (1-98) T13A	pGEX-6P-2 hRAD51 (1-98) T13A	Rp: GCCAAAGCTTTCTTCTTCCACTGAAGCATCTGCATTTGCTTCAAG			pGEX-6P-2 hRAD51 (1-98)
hRAD51 FL (1-339) (S14A)	pGEX-6P-2 hRAD51 FL (S14A)	Fp: CTTGAAGCAAATGCAGATACTGCGGTGGAAGAAGAAAGCTTTGGC		Site directed mutagenesis (Stratagene)	pGEX-6P-2 hRAD51 F.L	This study
hRAD51 (1-98) S14A	pGEX-6P-2 hRAD51 (1-98) S14A	Rp: GCCAAAGCTTTCTTCTTCCACCGCAGTATCTGCATTTGCTTCAAG			pGEX-6P-2 hRAD51 (1-98)
hRAD51 FL (1-339) (S19A)	pGEX-6P-2 hRAD51 FL (S19A)	Fp: GATACTTCAGTGGAAGAAGAAGCGTTTGGCCCACAACCCATTTC		Site directed mutagenesis (Stratagene)	pGEX-6P-2 hRAD51 F.L	This study
		Rp: GAAATGGGTTGTGGGCCAAACGCTTCTTCTTCCACTGAAGTATC
hIP6K1 S125A	pGEX-6P-2 hIP6K1 S125A	Fp: CGCCGGAGCCTGCACCGGGCAGGCAGTGGCAGTGACCACAAG		Site directed mutagenesis (Stratagene)	pGex-6P-2 hIP6K1 F.L	This study
		Rp: CTTGTGGTCACTGCCACTGCCTGCCCGGTGCAGGCTCCGGCG
hIP6K1 S127A	pGEX-6P-2 hIP6K1 S127A	Fp: CGGAGCCTGCACCGGTCAGGCGCTGGCAGTGACCACAAGGAGGAG		Site directed mutagenesis (Stratagene)	pGex-6P-2 hIP6K1 F.L	This study
		Rp: CTCCTCCTTGTGGTCACTGCCAGCGCCTGACCGGTGCAGGCTCCG
hIP6K1 S129A	pGEX-6P-2 hIP6K1 S129A	Fp: CCTGCACCGGTCAGGCAGTGGCGCTGACCACAAGGAGGAGAAAGC		Site directed mutagenesis (Stratagene)	pGex-6P-2 hIP6K1 F.L	This study
		Rp: GCTTTCTCCTCCTTGTGGTCAGCGCCACTGCCTGACCGGTGCAGG
hIP6K1 S139A	pGEX-6P-2 hIP6K1 S139A	Fp: CAAGGAGGAGAAAGCCAGCCTGGCCCTTGAGACCTCTGAGAGCTCACAGG		Site directed mutagenesis (Stratagene)	pGex-6P-2 hIP6K1 F.L	This study
		Rp: CCTGTGAGCTCTCAGAGGTCTCAAGGGCCAGGCTGGCTTTCTCCTCCTTG
hIP6K1 T142A	pGEX-6P-2 hIP6K1 T142A	Fp: GCCAGCCTGTCCCTTGAGGCCTCTGAGAGCTCACAGGAGGCAAAG		Site directed mutagenesis (Stratagene)	pGex-6P-2 hIP6K1 F.L	This study
		Rp: CTTTGCCTCCTGTGAGCTCTCAGAGGCCTCAAGGGACAGGCTGGC
hIP6K1 S146A	pGEX-6P-2 hIP6K1 S146A	Fp: CCCTTGAGACCTCTGAGAGCGCACAGGAGGCAAAGAGTCCGAAGG		Site directed mutagenesis (Stratagene)	pGex-6P-2 hIP6K1 F.L	This study
		Rp: CCTTCGGACTCTTTGCCTCCTGTGCGCTCTCAGAGGTCTCAAGGG
hIP6K1 S389A	pGEX-6P-2 hIP6K1 S389A	Fp: CAGCCCCGAGGCGGGTCCCTCCGCTCAGCCCAAGGTGGATGTCCG		Site directed mutagenesis (Stratagene)	pGex-6P-2 hIP6K1 F.L	This study
		Rp: CGGACATCCACCTTGGGCTGAGCGGAGGGACCCGCCTCGGGGCTG
Mammalian expression
cDNA cloned	Plasmid	Primer sequence (5’-3’)	Description	Template plasmid	Reference
mIp6k1	pMH-SFB mIp6k1	Fp: GGGGACAAGTTTGTACAAAAAAGCAGGCTTCATGTGTGTTTGTCAAACCATGGAAG	Gateway cloning	pcDNA 3.1(+) V5-mIp6k1	Shah and Bhandari, 2021
		Rp: GGGGACCACTTTGTACAAGAAAGCTGGGTTCTACTGGTTCTCATCCCGCATC
mIp6k1 K226/S334 (inactive)	pMH-SFB mIp6k1 K226/S334	Fp: GGGGACAAGTTTGTACAAAAAAGCAGGCTTCATGTGTGTTTGTCAAACCATGGAAG	Gateway cloning	pCX4Neo c-Myc-mIp6k1 K226/S334A	Shah and Bhandari, 2021
		Rp: GGGGACCACTTTGTACAAGAAAGCTGGGTTCTACTGGTTCTCATCCCGCATC
hIP6K1	pMH-SFB-hIP6K1	Fp: GGGGACAAGTTTGTACAAAAAAGCAGGCTTCATGTGTGTTTGTCAAACCATGGAAG	Gateway cloning	pcDNA 3.1(+) hIP6K1-V5	Hamid et al. 2024
		Rp: GGGGACCACTTTGTACAAGAAAGCTGGGTTCTACTGGTTCTCGTCCCGCATCTG
hIp6k1 K226 (inactive)	pMH-SFB-hIP6K1 K226A	Fp: GGGGACAAGTTTGTACAAAAAAGCAGGCTTCATGTGTGTTTGTCAAACCATGGAAG	Gateway cloning	pcDNA 3.1(+) hIP6K1-V5 K226A	Hamid et al. 2024
		Rp: GGGGACCACTTTGTACAAGAAAGCTGGGTTCTACTGGTTCTCGTCCCGCATCTG
mIp6k1 K226/S334 (inactive)	pMH-GFP- mIp6k1 K226A/S334A	Fp: GGGGACAAGTTTGTACAAAAAAGCAGGCTTCATGTGTGTTTGTCAAACCATGGAAG	Gateway cloning	pCX4Neo myc-mIp6k1 K226/S334A	This study
		Rp: GGGGACCACTTTGTACAAGAAAGCTGGGTTCTACTGGTTCTCGTCCCGCATCTG
hRAD51	pMH-SFB-hRAD51	Fp: GGGGACAAGTTTGTACAAAAAAGCAGGCTTCATGGCAATGCAGATGCAGCTTGAA	Gateway cloning	pGEX-4T-1 hRAD51 (gift from Dr. Sagar Sengupta, National Institute of Immunonology, Delhi, India)	This study
		Rp: GGGGACCACTTTGTACAAGAAAGCTGGGTTTCAGTCTTTGGCATCTCCCACTC
hRAD51 T13A	pMH-SFB-hRAD51 T13A	Fp: GGGGACAAGTTTGTACAAAAAAGCAGGCTTCATGGCAATGCAGATGCAGCTTGAA	Gateway cloning	pGex-6P-2- hRAD51 T13A	This study
		Rp: GGGGACCACTTTGTACAAGAAAGCTGGGTTTCAGTCTTTGGCATCTCCCACTC
hRAD51 S14A	pMH-SFB-hRAD51 S14A	Fp: GGGGACAAGTTTGTACAAAAAAGCAGGCTTCATGGCAATGCAGATGCAGCTTGAA	Gateway cloning	pGex-6P-2- hRAD51 S14A	This study
		Rp: GGGGACCACTTTGTACAAGAAAGCTGGGTTTCAGTCTTTGGCATCTCCCACTC
mIp6k1 K226/S334 (inactive)	pMH-GFP- mIp6k1 K226A/S334A	Fp: GGGGACAAGTTTGTACAAAAAAGCAGGCTTCATGTGTGTTTGTCAAACCATGGAAG	Gateway cloning	pCX4Neo myc-mIp6k1 K226/S334A	This study
		Rp: GGGGACCACTTTGTACAAGAAAGCTGGGTTCTACTGGTTCTCGTCCCGCATCTG
hIP6K1 (Δ118-129)	pMH-SFB-hIP6K1 (Δ118-129)	Fp: GGGGACAAGTTTGTACAAAAAAGCAGGCTTCATGTGTGTTTGTCAAACCATGGAAG	Gateway cloning	pGex-6P-2 hIP6K1 (Δ118-129)	This study
		Rp: GGGGACCACTTTGTACAAGAAAGCTGGGTTCTACTGGTTCTCGTCCCGCATCTG
hIP6K1 (Δ137-160)	pMH-SFB-hIP6K1 (Δ137-160)	Fp: GGGGACAAGTTTGTACAAAAAAGCAGGCTTCATGTGTGTTTGTCAAACCATGGAAG	Gateway cloning	pGex-6P-2 hIP6K1 (Δ137-160)	This study
		Rp: GGGGACCACTTTGTACAAGAAAGCTGGGTTCTACTGGTTCTCGTCCCGCATCTG
	Primers used for ChIP-on-break assay
	Position	Sequence
	P1 Fp	CCTGAAGTTCATCTGCACCA
	P1 Rp	GCGGACTTGAAGAAGTCGTG
	P2 Fp	TCTTCTTCAAGGACGACGGCAACT
	P2 Rp	TTGTAGTTGTACTCCAGCTTGTGC
	P3 Fp	ACGAGAGATCTATAGATCTATAGATCATGA
	P3 Rp	CTCTTTACTGAAGGCTCTTTA
	References
	Shah, A., and Bhandari, R. (2021). IP6K1 upregulates the formation of processing bodies by influencing protein-protein interactions on the mRNA cap. J Cell Sci, 134(24): jcs259117.
	Hamid, A., Ladke, J. S., Shah, A., Ganguli, S., Pal, M., Singh, A., and Bhandari, R. (2024). Interaction with IP6K1 supports pyrophosphorylation of substrate proteins by the inositol pyrophosphate 5-InsP7. Biosci Rep, 44(10): BSR20240792.

### Sheet: Table_S6_shRNA_sgRNA
Table S6: shRNA and sgRNA sequences
Plasmids expressing shRNA against human IP6K1 and RAD51
TRC number	Sequence	Region
SHC016	GCGCGATAGCGCTAATAATTT	Targets no known genes from any species
TRCN0000013508	GAGGACACACAGACTTGCTTT	IP6K1 3’-UTR
TRCN0000329686	CGGTCAGAGATCATACAGATT	RAD51 CDS
sgRNAs used to generate IP6K1 KO U-2 OS cell lines
CRISPR clone ID (from transOMIC technologies)	Sequence
TEVH-1207354	CAGATGCTAGATGGCAACAG
TEVH-1140212	GCTGCTGCTTGTGACAACGC
sgRNAs used to generate IP6K1 KO HEK293T cell lines
CRISPR clone ID	Sequence
sgRNA-1	CCTTGGACTCGGAGCGCATG
sgRNA-2	GCTGCTGCTTGTGACAACGC
